# Treating Influenza and SARS-CoV-2 via mRNA-encoded Cas13a

**DOI:** 10.1101/2020.04.24.060418

**Authors:** Emmeline L. Blanchard, Daryll Vanover, Swapnil Subhash Bawage, Pooja Munnilal Tiwari, Laura Rotolo, Jared Beyersdorf, Hannah E. Peck, Nicholas C Bruno, Robert Hincapie, M.G. Finn, Frank Michel, Eric R. Lafontaine, Robert J. Hogan, Chiara Zurla, Philip J. Santangelo

## Abstract

Here, Cas13a has been used to target and mitigate influenza virus A (IAV) and SARS-CoV-2 using a synthetic mRNA-based platform. CRISPR RNAs (crRNA) against PB1 and highly conserved regions of PB2 were screened in conjunction with mRNA-encoded Cas13a. Screens were designed such that only guides that decreased influenza RNA levels in a Cas13-mediated fashion, were valid. Cas13a mRNA and validated guides, delivered post-infection, simulating treatment, were tested in combination and across multiplicities of infection. Their function was also characterized over time. Similar screens were performed for guides against SARS-CoV-2, yielding multiple guides that significantly impacted cytopathic effect. Last, the approach was utilized *in vivo*, demonstrating the ability to degrade influenza RNA in a mouse model of infection, using polymer-formulated, nebulizer-based mRNA delivery. Our findings demonstrate the applicability of Cas13a in mitigating respiratory infections both *in vitro* and in a mouse model, paving the way for future therapeutic use.
